# Amino acid sensor conserved from bacteria to humans

**DOI:** 10.1101/2021.05.05.442820

**Authors:** Vadim M. Gumerov, Ekaterina P. Andrianova, Miguel A. Matilla, Annette C. Dolphin, Tino Krell, Igor B. Zhulin

## Abstract

Amino acids are recognized as signals by various receptors in bacteria, archaea, and eukaryotes. However, no common mechanism for amino acid recognition is currently known. Here we show that a subclass of a ubiquitous extracellular domain dCache_1 contains a simple amino acid recognition motif, and it is found throughout the Tree of Life. In bacteria, this motif exclusively binds amino acids, including GABA, and it is present in all major receptor types. In humans, this motif is found in α2δ subunits of voltage-gated calcium channels that are implicated in neuropathic pain and neurodevelopmental disorders. Our findings suggest that GABA-derived drugs bind to the same motif in human α2δ subunits that binds natural GABA ligands in bacterial chemoreceptors.
