## Supplementary material for "Amino acid sensor conserved from bacteria to humans": Table S6

### Sheet: Sorted_by_affinity
Table S6. Results of docking experiments with 20 alpha amino acids, gaba, gabapentin, pregabalin, and mirogabalin
Polar contacts between ligands and the rabbit alpha2/delta1 subunit of VGCC (PDB id of a structure: 6jpa ). Sorted by affinity from more affine to less affine.
Black borders denote the motif residues
Red letters in the motif are the residues that make polar contacts with the ligands
Contacts made by the main chain amine group nitrogen of ligands are in blue
Contacts made by the main chain carboxyl group oxygen of ligands are in red
by the side chain oxygen are in orange
by the side chain nitrogen are in green
by the imidazole side chain nitrogene is in black
In case of gaba, gabapentin, pregabalin, and mirogabalin amine and carboxyl groups were considered as side chain ones and colored accordingly
	YD.RRR.WY…Y..D	YD.RRR.WY…Y..D	YD.RRR.WY…Y..D	YD.RRR.WY…Y..D	YD.RRR.WY…Y.D454..D	YD.RRR.WY…Y.D454A455..D	YD.RRR.WY…Y.D454A455…T463...D	YD.RRR.WY…Y..D	kcal/mol
tryptophan				1, 1			1	1	-7.7
mirogabalin	1		1	1	1	1		1	-7.6
phenylalanine			1	1, 1			1	1	-7.6
tyrosine				1, 1			1	1	-7.2
gabapentin	1		1	1	1			2	-7.1
pregabalin	1	2	1	1		1	1	1	-6.3
histidine	1			1, 1	1		1	1	-6.1
arginine	1		1	1	1			1	-6
glutamine	1, 1			1, 1	1			1	-5.9
glutamate	1			1, 1	1		1	1	-5.7
lysine	1		1	1	1			1	-5.6
leucine	1		1		1			1	-5.6
aspartate	1		1	1, 1	1	1	1	1	-5.5
asparagine	1, 1			1, 1	1		1		-5.5
proline	1, 1		1						-5.4
isoleucine		1	1	1	1		1	2	-5.3
valine	1		1	1	1	1		2	-5
threonine			1	1, 1	1		1	1	-5
methionine				1	1		1	1	-5
gaba	1	2	1	1		1	1	1	-4.6
serine			1	2	1		1	1	-4.6
cysteine				1, 1	1		1	2	-4.4
alanine				1, 1	1		1	2	-4.4
glycine				1, 1	1		1	1	-4
