## Supplementary material for "Amino acid sensor conserved from bacteria to humans": Table S7

### Sheet: eukaryota single dCache_1
Table S7. Sheet 1. Eukaryotic dCache_1AA containing proteins with single dCache_1 and VWA. Protein sequences were extracted from NCBI RefSeq, NCBI NR, 1KP and Uniprot databases. AA_motif of each protein is indicated.
Scientific Name of the organism	Phylum/class	Protein ID	Amino acid binding motif	Additional domain
Salpingoeca rosetta	Choanoflagellata	XP_004998635.1	Y....R.WY Y D
Porphyra umbilicalis	Rhodophyta	OSX80033.1	Y....R.WY Y D	CLECT, smart00034
		OSX81057.1	W....R.WY Y D	CLECT, smart00034
		OSX70612.1	Y....R.WF Y D	CLECT, smart00034
		OSX70680.1	Y....R.WW Y D	CLECT, smart00034
Gracilariopsis chorda	Rhodophyta	PXF44034.1	F....R.WY Y D	CLECT, smart00034
Pycnococcus provasolii	Chlorophyta	GHP01481.1	Y....R.WY Y D	CYYR1, PF10873
Chloropicon primus	Chlorophyta	QDZ18890.1	Y....R.WY Y D	CLECT, smart00034
Prasinoderma coloniale	Chlorophyta	A0A6U0QN57_9CHLO	Y....R.WF Y D
Physcomitrium patens	Streptophyta	XP_024367581.1	Y....R.WY Y D	Pkinase, PF00069
		XP_024368103.1	F....R.WY Y D	Pkinase, PF00069
		XP_024373479.1	Y....R.WY Y D	Pkinase, PF00069
		XP_024379366.1	Y....R.WY Y D	Pkinase, PF00069
		XP_024380872.1	F....R.WY Y D
		XP_024384159.1	F....R.WY Y D	Pkinase, PF00069
		XP_024386590.1	Y....R.WY Y D	Pkinase, PF00069
		XP_024396876.1	F....R.WY Y D	Pkinase, PF00069
		XP_024386779.1	F....R.WF Y D
Selaginella moellendorffii	Streptophyta	XP_024544949.1	Y....R.WY Y D
		XP_024544886.1	Y....R.WF Y D
		XP_024529069.1	Y....R.WY Y D
		XP_024533612.1	Y....R.WY Y D
		XP_024544947.1	Y....R.WF Y D
		XP_024517781.1	Y....R.WF Y D
		XP_024517714.1	Y....R.WF Y D
Marchantia polymorpha	Streptophyta	PTQ28702.1	Y....R.WY Y D	Pkinase, PF00069
		PTQ31553.1	Y....R.WY Y D
		PTQ30555.1	Y....R.WY Y D
Chara braunii	Streptophyta	GBG82009.1	Y....R.WF Y D
		GBG79945.1	Y....R.WF Y D
Klebsormidium nitens	Streptophyta	GAQ90552.1	Y....R.WY Y D
		GAQ90553.1	Y....R.WF Y D
Osmunda sp	Streptophyta	UOMY_scaffold_2079901	Y....R.WY Y D
Dioon edule	Streptophyta	WLIC_scaffold_2016528	Y....R.WY Y D
Naegleria fowleri	Heterolobosea	KAF0976623.1	F....R.WF Y D
		KAF0973315.1	F....R.WY Y D
Neobodo designis	Euglenozoa	A0A6U4W1K7_NEODS	Y....R.WY Y D
		A0A6U4W1Y0_NEODS	Y....R.WY Y D
Rhodomonas_sp	Cryptophyceae	IAYV_scaffold_2051574	Y....R.WY Y D
Goniomonas pacifica	Cryptophyceae	A0A6T1YPV5_9CRYP	Y....R.WY Y D
		A0A6T1Y628_9CRYP	Y....R.WY Y D
Hemiselmis andersenii	Cryptophyceae	A0A6U2AEQ6_HEMAN	Y....R.WY Y D
Emiliania huxleyi CCMP1516	Haptista	XP_005764210.1	Y....R.WY Y D
Phaeocystis globosa	Haptista	A0A6U7W9J0_9EUKA	Y....R.WY Y D
Pavlova gyrans	Haptista	A0A6T6MVM9_9EUKA	F....R.WY Y D
Arcella intermedia	Amoebozoa	A0A6B2L1C9_9EUKA	Y....R.WY Y D
Oxyrrhis marina	Alveolata	A0A6V4AEH6_OXYMA	Y....R.WY Y D
Litonotus pictus	Alveolata	A0A6T6Z7B5_9CILI	Y....R.WY Y D
		A0A6T7A7D6_9CILI	F....R.WY Y D
		A0A6T7AY56_9CILI	Y....R.WY Y D
Vitrella brassicaformis CCMP3155	Alveolata	CEM35380.1	F....R.WY Y D
Heterosigma akashiwo	Stramenopiles	A0A6V3BI33_HETAK	Y....R.WY Y D
		A0A6V3BHI9_HETAK	Y....R.WY Y D
		A0A6V1MX97_HETAK	Y....R.WY Y D
		A0A6S9HCV9_HETAK	Y....R.WY Y D
		A0A6V1MVZ7_HETAK	Y....R.WY Y D
Skeletonema dohrnii	Stramenopiles	A0A6S8SVS3_9STRA	Y....R.WF Y D
		A0A6S8SP78_9STRA	Y....R.WF Y D
Skeletonema marinoi	Stramenopiles	A0A6V1B5N4_9STRA	Y....R.WF Y D
		A0A6V1B672_9STRA	Y....R.WF Y D
		A0A6V1B679_9STRA	Y....R.WF Y D
Phaeodactylum tricornutum CCAP 1055/1	Stramenopiles	XP_002183955.1	Y....R.WY Y D
		XP_002183956.1	Y....R.WK Y D
Fistulifera solaris	Stramenopiles	GAX29365.1	Y....R.WF Y D
		GAX17690.1	Y....R.WY Y D
		GAX16383.1	Y....R.WY Y D
		GAX17887.1	Y....R.WY Y D
		GAX12566.1	Y....R.WY Y D
Thalassiosira oceanica	Stramenopiles	EJK76792.1	Y....R.WY Y D
		EJK45633.1	Y....R.WF Y D
Chaetoceros affinis	Stramenopiles	A0A6S8LY08_9STRA	Y....R.WY Y D
Hondaea fermentalgiana	Stramenopiles	GBG27568.1	F....R.WY Y D
		GBG35095.1	F....R.WY Y D
		GBG27566.1	F....R.WY Y D
Bicosoecida sp. CB-2014	Stramenopiles	A0A6T6X3R0_9STRA	F....R.WY Y D
Aplanochytrium stocchinoi	Stramenopiles	A0A6S8CFS5_9STRA	Y....R.WY Y D

### Sheet: eukaryota double dCache_1
Table S7. Sheet 2. Eukaryotic dCache_1AA containing proteins with two dCache_1 domains and VWA. Protein sequences were extracted from NCBI RefSeq and NR databases. Clusters are based on fig. S6 and correspond to clustering shown in fig. S7.
Scientific Name of the organism	Organism taxonomy			Single dCache_1	Double motif cluster	α2δ cluster				CACHD1 cluster
						α2δ-1	α2δ-2	α2δ-3	α2δ-4	CACHD1
Homo sapiens	Metazoa	Bilateria	Gnathostomata			XP_006716181.1	NP_006021.2	NP_060868.2	NP_758952.4	NP_065976.3
Oryctolagus cuniculus	Metazoa	Bilateria	Gnathostomata			NP_001075745.1	XP_017199330.1	XP_017199750.1	XP_008258033.1	XP_002715991.1
Monodelphis domestica	Metazoa	Bilateria	Gnathostomata			XP_016281542.1	XP_007500011.1	XP_016280109.1	XP_007503892.1	XP_001380623.1
Gallus gallus	Metazoa	Bilateria	Gnathostomata			NP_001170793.2	XP_015148271.1	XP_414338.2	XP_015141621.1	XP_015146607.1
Alligator sinensis	Metazoa	Bilateria	Gnathostomata			XP_025059023.1	XP_025060117.1	XP_025052925.1	XP_025054592.1	XP_014378779.1
Python bivittatus	Metazoa	Bilateria	Gnathostomata			XP_007430289.1	XP_025022372.1		XP_025027482.1	XP_007436009.1
Chelonia mydas	Metazoa	Bilateria	Gnathostomata			XP_037745171.1	XP_037760869.1	XP_037760822.1	XP_037733695.1	XP_037762901.1
Xenopus tropicalis	Metazoa	Bilateria	Gnathostomata			NP_001090738.1	XP_012817109.1	XP_031757121.1	XP_031754464.1	XP_002931660.2
Latimeria chalumnae	Metazoa	Bilateria	Gnathostomata			XP_014339969.1	XP_014341948.1	XP_005993048.1	XP_014340208.1	XP_014353389.1
Danio rerio	Metazoa	Bilateria	Gnathostomata			XP_017207543.2, NP_001038425.2	XP_009294385.1, NP_001013521.3	XP_009302617.1, XP_017213852.1	XP_009296274.2, XP_021330935.1	XP_001334829.3
Callorhinchus milii	Metazoa	Bilateria	Gnathostomata			XP_007889124.1	XP_007888766.1	XP_007888714.1	XP_007896685.1
Scyliorhinus canicula	Metazoa	Bilateria	Gnathostomata			XP_038667399.1	XP_038668123.1	XP_038668703.1	XP_038637341.1	XP_038650408.1
Petromyzon marinus	Metazoa	Bilateria	Cyclostomata				XP_032822481.1, XP_032810094.1, XP_032825705.1	XP_032828373.1	XP_032822450.1	XP_032826836.1
Branchiostoma floridae	Metazoa	Bilateria	Cephalochordata	XP_035694109.1		XP_035677175.1, XP_035677205.1		XP_035675410.1		XP_035698583.1	XP_035676977.1, XP_035676527.1, XP_035677201.1
Branchiostoma belcheri	Metazoa	Bilateria	Cephalochordata	XP_019616133.1	XP_019617869.1	XP_019633684.1, XP_019645897.1		XP_019633532.1		XP_019645353.1	XP_019645903.1, XP_019645905.1
Ciona intestinalis	Metazoa	Bilateria	Tunicata			XP_002126163.2		XP_026693326.1			XP_018673130.1, XP_018667936.1, XP_026692576.1, XP_002124354.2
Saccoglossus kowalevskii	Metazoa	Bilateria	Hemichordata	XP_006811294.1	XP_002735490.2	XP_006820803.1					XP_006819871.1, XP_006815782.1, XP_006825324.1, XP_006816526.1, XP_006825217.1
Strongylocentrotus purpuratus	Metazoa	Bilateria	Echinodermata		XP_030838755.1	XP_030828832.1		XP_003725588.2		XP_030852353.1
Crassostrea gigas	Metazoa	Bilateria	Protostomia		XP_034312637.1	XP_034305236.1		XP_034317830.1		XP_011426843.2	XP_034307743.1, XP_034336670.1, XP_034308927.1, XP_019926041.2, XP_034336385.1, XP_034308982.1, XP_034314932.1, XP_034328060.1, XP_034314938.1, XP_034335169.1, XP_034308954.1, XP_034337034.1, XP_034320539.1, XP_034336672.1
Helobdella robusta	Metazoa	Bilateria	Protostomia	XP_009020843.1,XP_009022577.1	XP_009021325.1, XP_009032011.1
Lingula anatina	Metazoa	Bilateria	Protostomia		XP_013417008.1, XP_013386854.1	XP_023931087.1		XP_013401126.1		XP_013403576.1	XP_013382040.1, XP_013390169.1, XP_013420890.1, XP_013420899.1, XP_013390170.1, XP_013418905.1
Caenorhabditis elegans	Metazoa	Bilateria	Protostomia				NP_001022364.1	NP_001040851.1
Drosophila melanogaster	Metazoa	Bilateria	Protostomia					NP_001246303.1, NP_001260486.1, NP_001188817.2		NP_611469.1
Schistosoma mansoni	Metazoa	Bilateria	Protostomia					XP_018649686.1
Echinococcus granulosus	Metazoa	Bilateria	Protostomia					XP_024355807.1		XP_024350723.1
Nematostella vectensis	Metazoa	Cnidaria				XP_032219910.1, XP_001630741.2					XP_032223051.1, XP_032219707.1, XP_032221259.1, XP_032237591.1
Dendronephthya gigantea	Metazoa	Cnidaria		XP_028418645.1	XP_028417545.1, XP_028402985.1	XP_028401056.1, XP_028401275.1, XP_028401874.1					XP_028405666.1
Actinia tenebrosa	Metazoa	Cnidaria			XP_031554477.1	XP_031573820.1, XP_031572690.1					XP_031564597.1, XP_031568656.1
Trichoplax adhaerens	Metazoa	Placozoa			XP_002111383.1	XP_002112661.1, XP_002112657.1
Trichoplax sp. H2	Metazoa	Placozoa			RDD42953.1	RDD44606.1, RDD44590.1					RDD43463.1
Amphimedon queenslandica	Metazoa	Porifera				XP_019850671.1					XP_019854502.1, XP_019854522.1
Monosiga brevicollis MX1	Choanoflagellata			XP_001748161.1
Salpingoeca rosetta	Choanoflagellata			XP_004998635.1	XP_004993504.1
