## Supplementary material for "Amino acid sensor conserved from bacteria to humans": Table S8

### Sheet: blast_results
Table S8. Results of BLASTP and PSI-BLAST searches against the non-redundant database of procaryotic proteins in GenBank using eukaryotic dCache_1 domain containing proteins with preserved amino acid binding motif. Ten top hits of each search are listed.
Query protein	Search	Hit number	Hit product annotation	Scientific Name of the organism	Phylum GTDB	Max Score	Total Score	Query Cover	E value	Per. ident	Acc. Len	Accession	Phylogenetic cluster
XP_011514873.1, Homo sapiens, alpha-2/delta-1; 1st dCache_1 with amino acid motif	blast (Eukaryota excluded)	1	methyl-accepting chemotaxis protein	Orenia metallireducens	Firmicutes_F	91.3	91.3	0.42	2e-16	32.24	629	WP_068717034.1	alpha2/delta cluster
	blast (Eukaryota excluded)	2	methyl-accepting chemotaxis protein	Caldisalinibacter kiritimatiensis	Firmicutes_A	80.9	80.9	0.4	6e-13	32.88	691	WP_006317674.1
	blast (Eukaryota excluded)	3	methyl-accepting chemotaxis protein	Halanaerobacter jeridensis	Firmicutes_F	74.3	74.3	0.42	9e-11	27.74	629	WP_204702968.1
	blast (Eukaryota excluded)	4	methyl-accepting chemotaxis protein	Clostridium formicaceticum	Firmicutes_A	73.9	73.9	0.45	1e-10	31.06	658	WP_070964574.1
	blast (Eukaryota excluded)	5	methyl-accepting chemotaxis protein	Bacillus sp. YR335	Firmicutes	73.6	73.6	0.29	2e-10	32.71	662	WP_111613955.1
	blast (Eukaryota excluded)	6	EAL domain-containing protein	Curvibacter lanceolatus	Proteobacteria	73.6	73.6	0.48	2e-10	29.21	850	WP_084679519.1
	blast (Eukaryota excluded)	7	methyl-accepting chemotaxis protein	Crassaminicella sp. SY095	n/a	73.2	73.2	0.4	2e-10	32.41	668	WP_148808715.1
	blast (Eukaryota excluded)	8	HAMP domain-containing protein	Pseudomonas viridiflava	Proteobacteria	72.8	72.8	0.28	3e-10	37	598	WP_163011597.1
	blast (Eukaryota excluded)	9	methyl-accepting chemotaxis protein	Caminicella sporogenes	Firmicutes_A	72.8	72.8	0.42	3e-10	30.72	693	WP_094756746.1
	blast (Eukaryota excluded)	10	methyl-accepting chemotaxis protein	Pseudomonas viridiflava	Proteobacteria	72.8	72.8	0.28	3e-10	37	629	WP_122420315.1
XP_011514873.1, Homo sapiens, alpha-2/delta-1; 2nd dCache_1	psi-blast (Gnathostomata excluded), iteration 3	1	methyl-accepting chemotaxis protein	Clostridium algidicarnis	Firmicutes_A	112	112	0.77	2e-23	14.49	661	WP_104408793.1
	psi-blast (Gnathostomata excluded), iteration 3	2	methyl-accepting chemotaxis protein	Clostridium algidicarnis	Firmicutes_A	111	111	0.77	3e-23	14.49	643	WP_185158276.1
	psi-blast (Gnathostomata excluded), iteration 3	3	methyl-accepting chemotaxis protein	Clostridium algidicarnis	Firmicutes_A	111	111	0.77	4e-23	14.13	668	WP_029450687.1
	psi-blast (Gnathostomata excluded), iteration 3	4	methyl-accepting chemotaxis protein	Gottschalkia purinilytica	Firmicutes_A	99.5	99.5	0.55	4e-19	17.17	664	WP_050354007.1
	psi-blast (Gnathostomata excluded), iteration 3	5	HAMP domain-containing protein	Burkholderia lata	Proteobacteria	92.2	92.2	0.76	1e-16	12.11	599	WP_011355245.1
	psi-blast (Gnathostomata excluded), iteration 3	6	HAMP domain-containing protein	Burkholderia sp. BCC0322	Proteobacteria	92.2	92.2	0.65	1e-16	12.96	599	WP_175968474.1
	psi-blast (Gnathostomata excluded), iteration 3	7	HAMP domain-containing protein	Burkholderia lata	Proteobacteria	91.8	91.8	0.76	1e-16	12.11	599	WP_174935326.1
	psi-blast (Gnathostomata excluded), iteration 3	8	HAMP domain-containing protein	Burkholderia cepacia	Proteobacteria	91.8	91.8	0.65	1e-16	12.96	599	WP_193093992.1
	psi-blast (Gnathostomata excluded), iteration 3	9	HAMP domain-containing protein	Burkholderia lata	Proteobacteria	91.8	91.8	0.76	1e-16	12.41	599	WP_175030408.1
	psi-blast (Gnathostomata excluded), iteration 3	10	HAMP domain-containing protein	Burkholderia lata	Proteobacteria	91	91	0.76	2e-16	12.11	599	WP_174948607.1
XP_019850671.1, Amphimedon queenslandica, putative alpha-2/delta-like; 1st dCache_1 with amino acid motif	blast (Eukaryota excluded)	1	methyl-accepting chemotaxis protein	Orenia metallireducens	Firmicutes_F	67	67	0.38	2e-08	28.26	629	WP_068717034.1	A distant branch of alpha2/delta cluster
	blast (Eukaryota excluded)	2	methyl-accepting chemotaxis protein	Bacillus sp. YR335	Firmicutes	61.2	61.2	0.33	2e-06	27.97	662	WP_111613955.1
	blast (Eukaryota excluded)	3	methyl-accepting chemotaxis protein	Thermanaerovibrio acidaminovorans	Synergistota	60.8	60.8	0.28	2e-06	35.85	690	WP_012869076.1
	blast (Eukaryota excluded)	4	methyl-accepting chemotaxis protein	Thermanaerovibrio velox	Synergistota	60.8	60.8	0.28	2e-06	34.91	692	WP_006584192.1
	blast (Eukaryota excluded)	5	methyl-accepting chemotaxis protein	Thermanaerovibrio acidaminovorans	Synergistota	58.9	58.9	0.28	9e-06	34.91	690	WP_012869308.1
	blast (Eukaryota excluded)	6	chemotaxis protein	Peptoanaerobacter stomatis	Firmicutes_A	57.4	57.4	0.37	3e-05	27.66	682	WP_009527962.1
	blast (Eukaryota excluded)	7	methyl-accepting chemotaxis protein	Thermococcus sp. EXT12c	Methanobacteriota	57.4	57.4	0.44	3e-05	31.29	769	WP_099209152.1
	blast (Eukaryota excluded)	8	Cache 3/Cache 2 fusion domain-containing protein	Thermococcus sp. 21S7	n/a	56.6	56.6	0.52	4e-05	29.53	435	WP_167911618.1
	blast (Eukaryota excluded)	9	HAMP domain-containing protein	Heliobacterium chlorum	n/a	57	57	0.32	4e-05	34.45	662	WP_188039762.1
	blast (Eukaryota excluded)	10	Cache 3/Cache 2 fusion domain-containing protein	Caldicellulosiruptor owensensis	Firmicutes_A	56.6	56.6	0.38	5e-05	30.34	666	WP_013411045.1
XP_019850671.1, Amphimedon queenslandica, putative alpha-2/delta-like; 2nd dCache_1	blast, psi-blast	1	no hits
	blast, psi-blast	2	no hits
	blast, psi-blast	3	no hits
	blast, psi-blast	4	no hits
	blast, psi-blast	5	no hits
	blast, psi-blast	6	no hits
	blast, psi-blast	7	no hits
	blast, psi-blast	8	no hits
	blast, psi-blast	9	no hits
	blast, psi-blast	10	no hits
NP_065976.3, Homo sapiens, CACHD1; 1st dCache_1	blast (Eukaryota excluded)	1	methyl-accepting chemotaxis protein	Caminicella sporogenes	Firmicutes_A	74.7	74.7	0.43	4e-11	28.99	693	WP_094756746.1	CACHD cluster
	blast (Eukaryota excluded)	2	methyl-accepting chemotaxis protein	Pseudomonas argentinensis	Proteobacteria	68.2	68.2	0.65	6e-09	24.88	630	WP_074881178.1
	blast (Eukaryota excluded)	3	HAMP domain-containing protein	Thalassospira lohafexi	Proteobacteria	66.6	66.6	0.47	2e-08	29.94	648	WP_101300454.1
	blast (Eukaryota excluded)	4	HAMP domain-containing protein	Thalassospira profundimaris	Proteobacteria	66.2	66.2	0.6	2e-08	27.92	648	WP_114099825.1
	blast (Eukaryota excluded)	5	methyl-accepting chemotaxis protein	Pseudomonas argentinensis	Proteobacteria	65.9	65.9	0.65	3e-08	24.41	630	WP_070884117.1
	blast (Eukaryota excluded)	6	HAMP domain-containing protein	Thalassospira australica	Proteobacteria	65.5	65.5	0.47	4e-08	28.03	648	WP_033069672.1
	blast (Eukaryota excluded)	7	methyl-accepting chemotaxis protein	Bacillus sp. mrc49	Firmicutes	64.7	64.7	0.67	8e-08	25.57	663	WP_100530704.1
	blast (Eukaryota excluded)	8	HAMP domain-containing protein	Thalassospira povalilytica	Proteobacteria	63.9	63.9	0.5	1e-07	27.67	648	WP_101246209.1
	blast (Eukaryota excluded)	9	HAMP domain-containing protein	Thalassospira profundimaris	Proteobacteria	63.9	63.9	0.5	1e-07	27.67	648	WP_114113262.1
	blast (Eukaryota excluded)	10	MULTISPECIES: HAMP domain-containing protein	unclassified Thalassospira	n/a	63.9	63.9	0.39	1e-07	27.78	648	WP_063089581.1
NP_065976.3, Homo sapiens, CACHD1; 2nd dCache_1 with amino acid motif	blast (Eukaryota excluded)	1	Cache 3/Cache 2 fusion domain-containing protein	Clostridium sp. TW1	Firmicutes_A	79	79	0.35	3e-12	30.4	666	WP_183279529.1
	blast (Eukaryota excluded)	2	Cache 3/Cache 2 fusion domain-containing protein	Clostridium sp. YIM B02505	Firmicutes_A	77.8	77.8	0.36	6e-12	30.47	664	WP_200268571.1
	blast (Eukaryota excluded)	3	methyl-accepting chemotaxis protein	Psychrobacillus sp. OK028	Firmicutes	77	77	0.56	1e-11	24.77	668	WP_175453995.1
	blast (Eukaryota excluded)	4	methyl-accepting chemotaxis protein	Jeotgalibacillus malaysiensis	Firmicutes	76.6	76.6	0.34	2e-11	32.26	670	WP_040108916.1
	blast (Eukaryota excluded)	5	Cache 3/Cache 2 fusion domain-containing protein	Clostridium sp. C8-1-8	Firmicutes_A	75.5	75.5	0.35	3e-11	32.28	665	WP_160669635.1
	blast (Eukaryota excluded)	6	HAMP domain-containing protein	Clostridium sp. YIM B02515	Firmicutes_A	74.7	74.7	0.36	7e-11	32.06	676	WP_202748791.1
	blast (Eukaryota excluded)	7	HAMP domain-containing protein	Clostridium sp. P21	Firmicutes_A	73.9	73.9	0.33	1e-10	32.5	666	WP_169300557.1
	blast (Eukaryota excluded)	8	MULTISPECIES: methyl-accepting chemotaxis protein	Geobacillus	Firmicutes	72.8	72.8	0.49	3e-10	29.55	658	WP_033017692.1
	blast (Eukaryota excluded)	9	methyl-accepting chemotaxis protein	Peptoclostridium litorale	Firmicutes_A	72.8	72.8	0.37	3e-10	29.32	667	WP_038267706.1
	blast (Eukaryota excluded)	10	methyl-accepting chemotaxis protein	Crassaminicella sp. SY095	n/a	72.4	72.4	0.35	3e-10	27.56	668	WP_148808715.1
XP_018667936.1, Ciona intestinalis, putative CACHD1-like, 1st dCache_1 with amino acid motif	blast (Eukaryota excluded)	1	cache domain-containing protein	Thermococcus nautili	Methanobacteriota	86.7	86.7	0.57	4e-15	34.24	759	WP_156927418.1	A distant branch of CACHD cluster
	blast (Eukaryota excluded)	2	Cache 3/Cache 2 fusion domain-containing protein	Thermococcus sp. 9N3	n/a	86.3	86.3	0.57	4e-15	34.78	610	WP_167729421.1
	blast (Eukaryota excluded)	3	methyl-accepting chemotaxis protein	Caminicella sporogenes	Firmicutes_A	85.9	85.9	0.38	5e-15	35.34	693	WP_094756746.1
	blast (Eukaryota excluded)	4	Cache 3/Cache 2 fusion domain-containing protein	Thermococcus sp. 21S9	n/a	85.9	85.9	0.38	5e-15	37.07	747	WP_167913800.1
	blast (Eukaryota excluded)	5	HAMP domain-containing protein	Clostridium argentinense	n/a	84.3	84.3	0.59	2e-14	28.42	781	WP_039629636.1
	blast (Eukaryota excluded)	6	Cache 3/Cache 2 fusion domain-containing protein	Thermococcus sp. JdF3	n/a	82.8	82.8	0.6	5e-14	30.89	442	WP_167904785.1
	blast (Eukaryota excluded)	7	HAMP domain-containing protein	Thermococcus sp. 21S9	n/a	83.2	83.2	0.42	5e-14	37.12	769	WP_167913991.1
	blast (Eukaryota excluded)	8	methyl-accepting chemotaxis protein	Thermococcus sp. EXT12c	Methanobacteriota	82	82	0.5	1e-13	35.29	769	WP_099209152.1
	blast (Eukaryota excluded)	9	methyl-accepting chemotaxis protein	Thermococcus celericrescens	Methanobacteriota	81.3	81.3	0.41	2e-13	34.96	618	WP_058939882.1
	blast (Eukaryota excluded)	10	methyl-accepting chemotaxis protein	Thermococcus sp. IOH1	n/a	81.6	81.6	0.43	2e-13	35.07	769	WP_139679722.1
XP_018667936.1, Ciona intestinalis, putative CACHD1-like, 2nd dCache_1 with amino acid motif	blast (Eukaryota excluded)	1	methyl-accepting chemotaxis protein	Clostridium carboxidivorans	Firmicutes_A	91.3	91.3	0.24	6e-16	40.78	666	WP_007064008.1
	blast (Eukaryota excluded)	2	methyl-accepting chemotaxis protein	Clostridium drakei	Firmicutes_A	90.9	90.9	0.21	6e-16	42.55	666	WP_032079581.1
	blast (Eukaryota excluded)	3	HAMP domain-containing protein	Clostridium sp. P21	n/a	90.9	90.9	0.21	7e-16	41.49	666	WP_169300557.1
	blast (Eukaryota excluded)	4	methyl-accepting chemotaxis protein	Clostridium scatologenes	Firmicutes_A	88.6	88.6	0.21	4e-15	42.55	666	WP_029161750.1
	blast (Eukaryota excluded)	5	hypothetical protein	Crassaminicella sp. SY095	n/a	80.9	80.9	0.26	2e-14	37.39	170	WP_148808770.1
	blast (Eukaryota excluded)	6	methyl-accepting chemotaxis protein	Clostridium acetobutylicum	Firmicutes_A	85.5	85.5	0.24	4e-14	38.1	665	WP_034581303.1
	blast (Eukaryota excluded)	7	MULTISPECIES: methyl-accepting chemotaxis protein	Clostridium	Firmicutes_A	85.1	85.1	0.24	6e-14	38.1	665	WP_010965839.1
	blast (Eukaryota excluded)	8	methyl-accepting chemotaxis protein	Thermohalobacter berrensis	Firmicutes_A	84.7	84.7	0.25	7e-14	38.18	703	WP_120169673.1
	blast (Eukaryota excluded)	9	Cache 3/Cache 2 fusion domain-containing protein	Clostridium saccharobutylicum	Firmicutes_A	83.2	83.2	0.35	1e-13	32.1	480	WP_185664211.1
	blast (Eukaryota excluded)	10	methyl-accepting chemotaxis protein	Ammoniphilus sp. YIM 78166	Firmicutes	83.6	83.6	0.21	2e-13	41.11	650	WP_134703311.1
XP_004993504.1, Salpingoeca rosetta, putative alpha-2/delta-like; 1st dCache_1 with amino acid motif	blast (Eukaryota excluded)	1	HAMP domain-containing protein	Mesobacillus selenatarsenatis	Firmicutes	91.3	91.3	0.4	1e-16	36.03	668	WP_167834004.1	Double-motif cluster
	blast (Eukaryota excluded)	2	methyl-accepting chemotaxis protein	Mesobacillus selenatarsenatis	Firmicutes	91.3	91.3	0.4	2e-16	36.76	668	WP_041964739.1
	blast (Eukaryota excluded)	3	methyl-accepting chemotaxis protein	Cytobacillus oceanisediminis	Firmicutes	90.5	90.5	0.4	3e-16	36.03	668	WP_144475460.1
	blast (Eukaryota excluded)	4	methyl-accepting chemotaxis protein	Mesobacillus subterraneus	n/a	85.9	85.9	0.4	9e-15	35.29	668	WP_125478969.1
	blast (Eukaryota excluded)	5	SpoIIE family protein phosphatase	Methanoregula formicica	Halobacteriota	84.7	84.7	0.52	2e-14	35.43	713	WP_015285953.1
	blast (Eukaryota excluded)	6	methyl-accepting chemotaxis protein	Peribacillus deserti	n/a	84.3	84.3	0.44	4e-14	32.43	668	WP_204537692.1
	blast (Eukaryota excluded)	7	methyl-accepting chemotaxis protein	Caminicella sporogenes	Firmicutes_A	83.6	83.6	0.36	5e-14	37.7	693	WP_094756746.1
	blast (Eukaryota excluded)	8	methyl-accepting chemotaxis protein	Pseudomonas sp. DMKU_BBB3-04	Proteobacteria	81.6	81.6	0.46	2e-13	33.54	624	WP_143488927.1
	blast (Eukaryota excluded)	9	MULTISPECIES: Cache 3/Cache 2 fusion domain-containing protein	unclassified Marinitoga	n/a	77.4	77.4	0.27	1e-12	38.3	276	WP_175418536.1
	blast (Eukaryota excluded)	10	methyl-accepting chemotaxis protein	Anoxybacter fermentans	Firmicutes_F	79	79	0.39	2e-12	34.85	660	WP_127017854.1
XP_004993504.1, Salpingoeca rosetta, putative alpha-2/delta-like; 2nd dCache_1 with amino acid motif	blast (Eukaryota excluded)	1	methyl-accepting chemotaxis protein	Effusibacillus pohliae	Firmicutes	67.8	67.8	0.19	2e-08	36.05	658	WP_018130546.1
	blast (Eukaryota excluded)	2	HAMP domain-containing protein	Reinekea sp. G2M2-21	Proteobacteria	67.4	67.4	0.15	3e-08	45.45	615	WP_196157493.1
	blast (Eukaryota excluded)	3	methyl-accepting chemotaxis protein	Sinorhizobium arboris	Proteobacteria	67	67	0.28	4e-08	31.11	698	WP_027999695.1
	blast (Eukaryota excluded)	4	methyl-accepting chemotaxis protein	Pseudomonas stutzeri	Proteobacteria	66.6	66.6	0.21	5e-08	37.23	629	WP_102824718.1
	blast (Eukaryota excluded)	5	MULTISPECIES: methyl-accepting chemotaxis protein	Sinorhizobium	Proteobacteria	66.6	66.6	0.28	6e-08	31.62	697	WP_018094421.1
	blast (Eukaryota excluded)	6	methyl-accepting chemotaxis protein	Sinorhizobium meliloti	Proteobacteria	66.2	66.2	0.28	6e-08	31.62	698	WP_100669199.1
	blast (Eukaryota excluded)	7	methyl-accepting chemotaxis protein	Sinorhizobium medicae	Proteobacteria	66.2	66.2	0.28	7e-08	33.09	698	WP_018208825.1
	blast (Eukaryota excluded)	8	methyl-accepting chemotaxis protein	Lachnotalea glycerini	Firmicutes_A	66.2	66.2	0.36	7e-08	30.43	666	WP_110291645.1
	blast (Eukaryota excluded)	9	methyl-accepting chemotaxis protein	Pseudomonas sp. RIT-PI-q	Proteobacteria	65.9	65.9	0.25	8e-08	30	629	WP_059406049.1
	blast (Eukaryota excluded)	10	methyl-accepting chemotaxis protein	Pseudomonas caeni	Proteobacteria	65.9	65.9	0.25	8e-08	32.76	625	WP_028244395.1
KAF0973315.1, Naegleria fowleri, hypothetical protein with one dCache_1 domain with amino acid motif and VWA	blast (Eukaryota excluded)	1	EAL domain-containing protein	Stenotrophomonas sp. MYb238	Proteobacteria	66.6	66.6	0.4	2e-08	30.83	861	WP_153190851.1	A group of one dCache_1 domian containing proteins
	blast (Eukaryota excluded)	2	Cache 3/Cache 2 fusion domain-containing protein	Thermococcus sp. JdF3	Methanobacteriota	64.7	64.7	0.38	6e-08	37.19	442	WP_167904785.1
	blast (Eukaryota excluded)	3	EAL domain-containing protein	Delftia sp. HK171	Proteobacteria	63.9	63.9	0.32	1e-07	35.64	877	WP_071955964.1
	blast (Eukaryota excluded)	4	EAL domain-containing protein	Delftia tsuruhatensis	Proteobacteria	63.9	63.9	0.32	2e-07	35.64	885	WP_047328081.1
	blast (Eukaryota excluded)	5	diguanylate cyclase	Delftia sp. ZNC0008	Proteobacteria	63.2	63.2	0.32	2e-07	35.64	609	WP_047470326.1
	blast (Eukaryota excluded)	6	EAL domain-containing protein	Delftia tsuruhatensis	Proteobacteria	63.2	63.2	0.32	2e-07	35.64	882	WP_070080414.1
	blast (Eukaryota excluded)	7	EAL domain-containing protein	Delftia acidovorans	Proteobacteria	63.2	63.2	0.32	3e-07	35.64	876	WP_097202338.1
	blast (Eukaryota excluded)	8	EAL domain-containing protein	Delftia tsuruhatensis	Proteobacteria	63.2	63.2	0.32	3e-07	35.64	882	WP_061287861.1
	blast (Eukaryota excluded)	9	methyl-accepting chemotaxis protein	Thermococcus celericrescens	Methanobacteriota	63.2	63.2	0.38	3e-07	35.54	618	WP_058939882.1
	blast (Eukaryota excluded)	10	EAL domain-containing protein	Delftia tsuruhatensis	Proteobacteria	63.2	63.2	0.32	3e-07	35.64	885	WP_154834279.1
GHP01481.1, Pycnococcus provasolii, hypothetical protein with one dCache_1 domain with amino acid motif and VWA	blast (Eukaryota excluded)	1	response regulator [Desulfuribacillus alkaliarsenatis]	Desulfuribacillus alkaliarsenatis	Firmicutes	55.5	55.5	0.31	0.0002	31.29	819	WP_069643574.1
	blast (Eukaryota excluded)	2	methyl-accepting chemotaxis protein [Orenia marismortui]	Orenia marismortui	Firmicutes_F	53.9	53.9	0.34	0.0006	26.58	630	WP_018248829.1
	blast (Eukaryota excluded)	3	adenylate/guanylate cyclase domain-containing protein [Legionella londiniensis]	Legionella londiniensis	Proteobacteria	53.5	53.5	0.15	0.0007	41.33	691	WP_058529666.1
	blast (Eukaryota excluded)	4	protein kinase [Lentisphaera araneosa]	Lentisphaera araneosa	Verrucomicrobiota	52.4	52.4	0.21	0.002	33.98	733	WP_040914273.1
	blast (Eukaryota excluded)	5	HAMP domain-containing protein [Pseudanabaena sp. 'Roaring Creek']	Pseudanabaena sp. 'Roaring Creek'	Cyanobacteria	51.6	51.6	0.17	0.002	37.04	466	WP_156341335.1
	blast (Eukaryota excluded)	6	methyl-accepting chemotaxis protein [Alkalihalobacillus krulwichiae]	Alkalihalobacillus krulwichiae	Firmicutes	51.6	51.6	0.23	0.003	30.48	670	WP_066154252.1
	blast (Eukaryota excluded)	7	EAL domain-containing protein [Aliivibrio sifiae]	Aliivibrio sifiae	Proteobacteria	51.6	51.6	0.14	0.003	36.76	847	WP_105064374.1
	blast (Eukaryota excluded)	8	methyl-accepting chemotaxis protein [Orenia marismortui]	Orenia marismortui	Firmicutes_F	51.2	51.2	0.23	0.004	29.91	630	WP_134119005.1
	blast (Eukaryota excluded)	9	methyl-accepting chemotaxis protein [Caloranaerobacter azorensis]	Caloranaerobacter azorensis	Firmicutes_A	51.2	51.2	0.23	0.004	31.48	672	WP_073196336.1
	blast (Eukaryota excluded)	10	EAL domain-containing protein [Aliivibrio logei]	Aliivibrio logei	Proteobacteria	51.2	51.2	0.14	0.004	35.82	822	WP_141706646.1
XP_024367581.1, Physcomitrium patens, hypothetical protein with one dCache_1 domain with amino acid motif and VWA	blast (Eukaryota excluded)	1	MULTISPECIES: HAMP domain-containing protein [Thalassospira]	Thalassospira	Proteobacteria	79.3	79.3	0.42	2e-12	36.2	648	WP_062954887.1
	blast (Eukaryota excluded)	2	MULTISPECIES: HAMP domain-containing protein [unclassified Thalassospira]	unclassified Thalassospira	Proteobacteria	75.5	75.5	0.3	4e-11	40.35	648	WP_063089581.1
	blast (Eukaryota excluded)	3	methyl-accepting chemotaxis protein [Pseudomonas saudimassiliensis]	Pseudomonas saudimassiliensis	Proteobacteria	75.5	75.5	0.35	4e-11	37.31	626	WP_044498615.1
	blast (Eukaryota excluded)	4	HAMP domain-containing protein [Thalassospira lohafexi]	Thalassospira lohafexi	Proteobacteria	75.1	75.1	0.3	6e-11	38.6	648	WP_101300454.1
	blast (Eukaryota excluded)	5	HAMP domain-containing protein [Kiloniella sp. EL199]	Kiloniella sp. EL199	Proteobacteria	74.7	74.7	0.3	8e-11	38.05	647	WP_120497934.1
	blast (Eukaryota excluded)	6	HAMP domain-containing protein [Thalassospira sp. HF15]	Thalassospira sp. HF15	Proteobacteria	73.6	73.6	0.3	2e-10	40.35	648	WP_167718268.1
	blast (Eukaryota excluded)	7	HAMP domain-containing protein [Thalassospira australica]	Thalassospira australica	Proteobacteria	73.2	73.2	0.28	3e-10	40.95	648	WP_033069672.1
	blast (Eukaryota excluded)	8	HAMP domain-containing protein [Aestuariispira insulae]	Aestuariispira insulae	Proteobacteria	71.6	71.6	0.29	7e-10	41.12	646	WP_115935853.1
	blast (Eukaryota excluded)	9	methyl-accepting chemotaxis protein [Pseudomonas sp. StFLB209]	Pseudomonas sp. StFLB209	Proteobacteria	71.6	71.6	0.47	8e-10	31.82	627	WP_045495041.1
	blast (Eukaryota excluded)	10	HAMP domain-containing protein [Thalassospira profundimaris]	Thalassospira profundimaris	Proteobacteria	70.9	70.9	0.25	1e-09	39.78	648	WP_114099825.1
XP_004998635.1, Salpingoeca rosetta, hypothetical protein with one dCache_1 domain with amino acid motif and VWA	blast (Eukaryota excluded)	1	methyl-accepting chemotaxis protein [Caldisalinibacter kiritimatiensis]	Caldisalinibacter kiritimatiensis	Firmicutes_A	77.8	77.8	0.25	7e-12	45.56	691	WP_006317674.1
	blast (Eukaryota excluded)	2	SpoIIE family protein phosphatase [Desulfofarcimen acetoxidans]	Desulfofarcimen acetoxidans	Firmicutes_B	73.9	73.9	0.25	1e-10	35.56	705	WP_015756532.1
	blast (Eukaryota excluded)	3	methyl-accepting chemotaxis protein [Domibacillus indicus]	Domibacillus indicus	Firmicutes	72.4	72.4	0.22	4e-10	48.15	667	WP_052712277.1
	blast (Eukaryota excluded)	4	methyl-accepting chemotaxis protein [Clostridium sp. BL8]	Clostridium sp. BL8	Firmicutes_A	72	72	0.27	5e-10	39.05	674	WP_021285158.1
	blast (Eukaryota excluded)	5	Cache 3/Cache 2 fusion domain-containing protein [Crassaminicella sp. SY095]	Crassaminicella sp. SY095	n/a	72	72	0.24	5e-10	37.93	672	WP_168198361.1
	blast (Eukaryota excluded)	6	methyl-accepting chemotaxis protein [Thermohalobacter berrensis]	Thermohalobacter berrensis	Firmicutes_A	72	72	0.24	5e-10	40.91	703	WP_120169673.1
	blast (Eukaryota excluded)	7	methyl-accepting chemotaxis protein [Thermohalobacter berrensis]	Thermohalobacter berrensis	Firmicutes_A	71.6	71.6	0.22	6e-10	40.74	659	WP_120168747.1
	blast (Eukaryota excluded)	8	methyl-accepting chemotaxis protein [Palaeococcus ferrophilus]	Palaeococcus ferrophilus	Methanobacteriota	71.6	71.6	0.28	7e-10	38.78	769	WP_048150451.1
	blast (Eukaryota excluded)	9	methyl-accepting chemotaxis protein [Caminicella sporogenes]	Caminicella sporogenes	Firmicutes_A	71.2	71.2	0.25	7e-10	43.33	693	WP_094756746.1
	blast (Eukaryota excluded)	10	methyl-accepting chemotaxis protein [Thermococcus profundus]	Thermococcus profundus	Methanobacteriota	71.6	71.6	0.27	7e-10	37.89	769	WP_088857663.1
